# SynGAP Splice Variants Display Heterogeneous Spatio-Temporal Expression And Subcellular Distribution In The Developing Mammalian Brain

**DOI:** 10.1101/681148

**Authors:** Gemma Gou, Adriana Roca-Fernandez, Murat Kilinc, Elena Serrano, Rita Reig-Viader, Yoichi Araki, Richard L. Huganir, Cristian de Quintana-Schmidt, Gavin Rumbaugh, Àlex Bayés

## Abstract

The *Syngap1* gene is a major regulator of synapse biology and neural circuit function. Genetic variants linked to epilepsy and intellectual disability disrupt synaptic function and neural excitability. The SynGAP protein has been involved in multiple signaling pathways and can regulate small GTPases with very different functions. Yet, the molecular bases behind this pleiotropy are poorly understood. We hypothesize that different SynGAP isoforms will mediate different sets of functions and that deciphering their spatio-temporal expression and subcellular localization will accelerate our understanding of the multiple functions performed by SynGAP. Using antibodies that detect all isoforms of SynGAP, we found that its subcellular localization changed throughout postnatal development. Consistent with previous reports, SynGAP was enriched in the postsynaptic density in the mature forebrain. However, this was age-dependent and SynGAP was predominantly found in non-synaptic locations in a period of postnatal development highly sensitive to SynGAP levels. Furthermore, we identified different expression patterns in the spatial and temporal axes for different SynGAP isoforms. Particularly noticeable was the delayed expression of SynGAP α1 isoforms, which bind to PSD-95 at the postsynaptic density, in cortex and hippocampus during the first two weeks of postnatal development. The subcellular localization of SynGAP was also isoform-dependent. While, α1 isoforms were highly enriched in the postsynaptic density, other C-terminal isoforms were less enriched or even more abundant in non-synaptic locations, particularly during the postnatal period. Thus, the regulation of expression and subcellular distribution of SynGAP isoforms may contribute to isoform-specific regulation of small GTPases, explaining SynGAP pleiotropy.
