## Supplementary Table 1 for "SynGAP Splice Variants Display Heterogeneous Spatio-Temporal Expression And Subcellular Distribution In The Developing Mammalian Brain"

### Sheet: Supplemenatry Table 1
	MOUSE
	ENSEMBL (Mouse)
	Name	Transcript ID	Protein ID	Protein lenght	Estimated Molecular Weight (Da)	Biotype	CCDS	UniProt	N-terminal Variant	C-terminal Variant
	Syngap1-203	ENSMUST00000193200.5	ENSMUSP00000141245.2	1281	141,194.95	Nonsense mediated decay#	-	A0A0A6YVS6	A1	Gamma
	Syngap1-202	ENSMUST00000177932.6	ENSMUSP00000137587.1	1308	144,866.22	Protein coding	-	J3QQ18	A2	Alpha1
	Syngap1-213	ENSMUST00000229490.1	ENSMUSP00000155085.1	1305	144,566.90	Protein coding	-	A0A2R8VHH2	A2	Alpha1
	Syngap1-208	ENSMUST00000201702.4	ENSMUSP00000144248.2	1289	142,828.87	Protein coding	-	A0A0J9YUM2	A2	Alpha1
	Syngap1-204	ENSMUST00000194598.5	ENSMUSP00000141686.1^	1340	148,238.03	Protein coding	CCDS59625	F6SEU4	A2	Alpha2
	Syngap1-207	ENSMUST00000201349.5	ENSMUSP00000144666.2%	1282	141,191.75	Protein coding	-	A0A0J9YVH8	A2	Beta
	Syngap1-212	ENSMUST00000228963.1	ENSMUSP00000154838.1	1246	137,203.54	Protein coding	-	A0A2R8VH83	B	Alpha1
	Syngap1-201	ENSMUST00000081285.8	ENSMUSP00000080038.4	1281	140,874.67	Protein coding	-	A0A140T8K9	B	Alpha2
	Syngap1-214	ENSMUST00000231853.1	ENSMUSP00000156340.1	1167	128,235.18	Protein coding	-	-	C	Alpha2
	NCBI GENE (Mouse)
	Name	Trasncrit ID	Protein ID	Protein lenght	Estimated Molecular Weight (Da)	N-terminal Variant	C-terminal Variant
	Syngap1 isoform X6	XM_006524240.1	XP_006524303.1	1341	148,337.16	A2	Alpha2
	Syngap1	NM_001281491.1	XP_920298^	1340	148,238.03	A2	Alpha2
	Syngap1 isoform X1	XM_006524235.1	XP_006524298.1	1407	155,099.48	A2	Alpha 3*
	Syngap1 isoform X2	XM_006524236.1	XP_006524299.1	1405	154,872.17	A2	Alpha 3*
	Syngap1 isoform X3	XM_006524237.1	XP_006524300.1	1393	153,578.76	A2	Alpha 3*
	Syngap1 isoform X11	XM_006524245.2	XP_006524308.1%	1282	141,191.75	A2	Beta
	Syngap1 isoform X9	XM_006524243.1	XP_006524306.1	1296	143,522.80	A2	Gamma
	Syngap1 isoform X7	XM_006524241.3	XP_006524304.1	1331	146,195.39	A3*	Alpha 3*
	Syngap1 isoform X4	XM_006524238.3	XP_006524301.1	1379	152,016.93	A4*	Alpha 3*
	Syngap1 isoform X5	XM_006524239.3	XP_006524302.1	1348	147,736.12	B	Alpha 3*
	Syngap1 isoform X10	XM_006524244.3	XP_006524307.1	1290	141,547.08	D1	Alpha 3*
	Syngap1 isoform X8	XM_006524242.3	XP_006524305.1	1321	145,011.99	E*	Alpha 3*
	Syngap1 isoform X12	XM_006524248.1	XP_006524311.1	805	87,153.65	F*	Alpha 3*
	#Possible sequencing error in first methionine. Protein could be expressed.
	*Unpublished N- or C-terminal variants
	^ Equivalent proteins (same lenght, N- and C-term.)
	%Equivalent proteins (same lenght, N- and C-term.)
	1. The D N-term from mouse and rat vary in their 3rd and 4th residues. Mosue presents MEAA and rat MEYF. We propose that the correct one for both species should be MEAA
	HUMAN
	ENSEMBL (Human)
	Name	Transcript ID	Protein ID	Protein lenght	Estimated Molecular Weight (Da)	Biotype	CCDS	UniProt	N-terminal Variant	C-terminal Variant
	SYNGAP1-201	ENST00000293748.9	ENSP00000293748.6	1284	141,960.92	Nonsense mediated decay#	-	A0A0A0MQZ2	A1	Gamma
	SYNGAP1-228	ENST00000644458.1	ENSP00000495541.1	1308	144,612.87	Protein coding	-	A0A2R8Y6T2	A2	Alpha1
	SYNGAP1-204	ENST00000449372.7	ENSP00000416519.4$	1292	142,864.84	Protein coding	-	B7ZCA0	A2	Alpha1
	SYNGAP1-230	ENST00000646630.1	ENSP00000496007.1%	1343	148,284.00	Protein coding	CCDS34434	A0A1U9X8L0, Q96PV0	A2	Alpha2
	SYNGAP1-202	ENST00000418600.7	ENSP00000403636.3	1285	141,247.77	Protein coding	-	Q96PV0	A2	Beta
	SYNGAP1-207	ENST00000628646.2	ENSP00000486431.1	1299	143,568.78	Protein coding	-	Q96PV0	A2	Gamma
	SYNGAP1-229	ENST00000645250.1	ENSP00000494861.1	1249	137,257.61	Protein coding	-	A0A2R8YDS2	B	Alpha1
	SYNGAP1-203	ENST00000428982.4	ENSP00000412475.2	1284	140,928.74	Protein coding	-	Q96PV0	B	Alpha2
	NCBI (Human)
	Name	Trasncrit ID	Protein ID	Protein lenght	Estimated Molecular Weight (Da)	N-terminal Variant	C-terminal Variant
	SYNGAP1 isoform 2	NM_001130066.1	NP_001123538.1$	1292	142,864.84	A2	Alpha1
	SYNGAP1 isoform 1	NM_006772.2	NP_006763.2%	1343	148,284.00	A2	Alpha2
	# Based on the protein sequence this transcript could be expressed
	% Equivalent proteins (same lenght, N- and C-term.)
	$ Equivalent proteins (same lenght, N- and C-term.)
	RAT
	ENSEMBL (Rat)
	Name	Transcript ID	Protein ID	Protein lenght	Estimated Molecular Weight (Da)	Biotype	CCDS	UniProt	N-terminal Variant	C-terminal Variant
	Syngap1-201	ENSRNOT00000000572.7	ENSRNOP00000000572.6$	1284	141,970.97	Protein coding		D3ZCL8	A1	Gamma
	Syngap1-202	ENSRNOT00000040859.6	ENSRNOP00000044041.3^	1308	144,622.92	Protein coding		F1LQW8	A2	Alpha1
	NCBI (Rat)
	Name	Trasncrit ID	Protein ID	Protein lenght	Estimated Molecular Weight (Da)	N-terminal Variant	C-terminal Variant
	SYNGAP1 isoform 1	NM_181092.5	NP_851606.3^	1308	144,622.92	A2	Alpha1
	SYNGAP1 isoform 2	NM_001113409.3	NP_001106880.2%	1249	137,259.56	B	Alpha1
	Uniprot (Rat)
	Uniprot-ID	Protein lenght	Estimated Molecular Weight (Da)	N-terminal Variant	C-terminal Variant
	Q9QUH6-2/D3ZCL8$	1284	141,970.97	A1	Gamma
	Q9QUH6-1/F1LQW8^	1308	144,622.92	A2	Alpha1
	Q9QUH6-3%	1249	137,358.70	B	Alpha1
	Q9QUH6-4	1171	128,489.47	C	Alpha2
	Q9QUH6-5	1166	127,745.44	D1	Beta
	Isoforms reported only iin the literature (Rat)
	Reference	Protein lenght	Estimated Molecular Weight (Da)	N-terminal Variant	C-terminal Variant
	Chen et al. 1998	1293	143114.20	A1	Alpha1
	Chen et al. 1998	1270	139749.09	A1	Beta
	Chen et al. 1998	1226	133993.59	B	Beta
	Kim et al. 1998	1135	124719.21	C	Alpha1
	^ Equivalent proteins (same lenght, N- and C-term.)
	% Equivalent proteins (same lenght, N- and C-term.)
	$ Equivalent proteins (same lenght, N- and C-term.)
	1. The D N-term from mouse and rat vary in their 3rd and 4th residues. Mosue presents MEAA and rat MEYF. We propose that the correct one for both species should be MEAA
